# Phosphoproteomic analysis of the AKT signalling axis in cutaneous squamous carcinoma progression reveals novel therapeutic targets

**DOI:** 10.1101/2022.10.03.510591

**Authors:** R Button, C Harwood, RFL O’Shaughnessy

**Author notes:** Address for Correspondence: Ryan O’Shaughnessy, Centre for Cell Biology and Cutaneous Research, 4 Newark Street, London, E1 2AT,.

## Abstract

Cutaneous Squamous Cell Carcinoma (cSCC) represents about 20% of all non-melanoma skin cancers. Whilst generally low risk to patients, metastases are associated with a poor prognosis. cSCC incidence is increasing, owing to an ageing population, greater exposure to UV radiation, and more patients receiving immunosuppressive treatments associated with organ transplants. Therefore, there is interest in identifying new biomarkers that may be to track progression of the disease and to exploit as therapeutic vulnerabilities. We show dynamic changes in AKT expression in precursor lesions and in SCC tumour tissue, with initial loss of AKT activity followed by progressive and widespread increase in AKT activity in SCC.

Phosphoproteomic analysis and kinase substrate enrichment analysis on a panel of isogenic cSCC cell lines representing different stages of the disease from premalignancy to metastasis revealed several up-regulated kinases and AKT-targets. From this analysis we chose DNA dependent protein kinase (DNA-PK), a key kinase upstream of AKT phoshorlyation, and N-Myc downstream-regulated gene 2 (NDRG2) a downstream AKT phosphorylation target, to investigate in further detail. Both proteins were up-regulated and mis-expressed in a panel of SCC tissue from different patients. We therefore explored the potential of inhibiting DNA-PK and NDRG2 as cSCC treatments. Treatment with the iron chelator Dp44mT decreased levels of phosphorylated NDRG2 and led to significant losses to viability and reduced migration in our cSCC cell lines, while DNA-PK inhibition promoted the differentiation of premalignant and early-stage SCC cell lines. Our results suggest that NDRG2 and DNA-PK may be viable targets in cSCC treatment, with effectiveness at different stages of SCC progression.
