## Supplementary Table ST2 for "Phosphoproteomic analysis of the AKT signalling axis in cutaneous squamous carcinoma progression reveals novel therapeutic targets"

### Sheet: Sheet1
Peptide/Phosphorylation Site	Met1	Met2	Met4	Log2 Fold Met1	Log2 Fold Met2	Log2 Fold Met4	p value Met1	p value Met2	p value Met4
NDRG2(T330);NDRG2(S332);	*	*	*	5.63176	4.70585	5.07267	0.0220506	0.0302311	0.0250247
FAM129A(S602);	***	***	**	4.49979	4.36784	2.91837	0.000510729	0.000885751	0.00299755
TBC1D1(T596);	***	***	***	2.40694	1.96902	2.18481	0.000398181	0.000933935	0.000550633
BAD(S99);	***	***	***	1.97382	1.98752	1.50934	4.62085e-05	5.59382e-05	0.000126779
FAM129A(S602);FAM129A(S611);	**	**		1.88994	1.78019	0.596484	0.00186724	0.00647836	0.136809
ZFP36L1(S92);	*	**	*	1.07433	1.55937	0.978203	0.0202877	0.00991255	0.0269352
YAP1(S127);YAP1(S128);YAP1(S131);	***	***	***	1.45537	1.37202	0.551209	6.79382e-06	4.41364e-05	0.000328953
EPHA2(S897);	***	**	***	1.31462	0.790218	1.15398	3.93252e-05	0.00524015	0.000393636
CARHSP1(S52);	***	***	***	1.13492	1.13054	0.756194	1.29993e-05	1.33216e-05	8.73057e-05
METTL1(S27);	**	*		0.897497	1.27082	0.33801	0.00693243	0.0102838	0.117179
NF2(S10);		*		1.29503	2.08017	-0.884547	0.0601966	0.0171627	0.361584
IRS1(S629);		***		0.154491	1.78748	0.299912	0.259497	0.000248446	0.0830876
TSC2(S939);	*		**	0.639108	0.421138	1.08314	0.0334746	0.0671978	0.00335877
FLNA(S2152);	***		**	1.22673	0.203577	0.499263	8.21852e-05	0.0860423	0.00178168
STK3(T384);	**		***	0.748198	-0.0891104	1.25815	0.00157986	0.537459	0.00028005
CHEK1(S280);	***	***	***	0.88622	0.648437	0.267178	0.000204873	2.41147e-06	2.92541e-05
PPP1CA(T320);	*	**	*	0.401224	0.843557	0.552247	0.0373644	0.00366119	0.0134484
PFKFB2(S483);	*			1.09695	-0.0907655	0.590426	0.0239952	0.877967	0.161939
PFKFB2(S466);	*	*		0.377218	0.36693	0.270143	0.0346891	0.0273526	0.0609431
LMNA(S301);	***	***	**	-0.426885	0.550773	0.197898	0.000578091	0.000192245	0.00857751
TBC1D4(S588);	***	***	*	-1.06273	-0.758931	0.154187	1.70788e-05	4.86999e-05	0.0417806
PEA15(R113);PEA15(S116);	*			-1.72544	0.524477	-0.672483	0.026097	0.679738	0.322421
PDCD4(S457);	***		**	-1.26197	-0.13289	-0.56393	0.000549899	0.389311	0.00867502
EMSY(S209);	***	***	***	-0.970727	-0.981114	-0.386455	0.000329797	3.83983e-06	0.000480311
PKM(S37);	***	***	***	-0.826243	-0.751669	-1.22479	1.06997e-06	3.24421e-06	1.13037e-06
TIAM1(S231);	***	***	***	-1.4764	-1.30365	-0.683131	3.00713e-05	9.59795e-05	0.000706991
PFKFB3(S461);	**	**	**	-1.52368	-1.44773	-1.21017	0.0032927	0.00818238	0.00751167
FLNC(S2233);	***	***	***	2.08788	-5.92875	-1.78672	2.26947e-06	9.45811e-08	3.41364e-06
