## Supplementary Table ST3 for "Phosphoproteomic analysis of the AKT signalling axis in cutaneous squamous carcinoma progression reveals novel therapeutic targets"

### Sheet: Sheet1
Kinase	Met1_vs_pM1	Met2_vs_pM1	Met4_vs_pM1	# substrates	Met1_vs_pM1.zscore	Met2_vs_pM1.zscore	Met4_vs_pM1.zscore	substrates												Enrichment key
PRKDC	*	*	*	6	5.80342	5.51945	4.95063	PRKDC(S2612) ;VIM(S56) ;AKT1(S473) ;AKT1(S473) ;AKT1(S473) ;VIM(S459) ;												-5	-4	-3	-2	-1	0	1	2	3	4	5
MERTK	*	*	*	4	4.01893	3.89219	3.57173	STAT3(Y705) ;AKT1(S473) ;AKT1(S473) ;AKT1(S473) ;
AXL	*	*	*	4	4.01893	3.89219	3.57173	STAT3(Y705) ;AKT1(S473) ;AKT1(S473) ;AKT1(S473) ;												z-score enrichment relative to pM1
ILK				5	2.698	4.45913	3.29962	AKT1(T308) ;AKT1(S473) ;AKT1(S473) ;AKT1(S473) ;MYL12B(S20) ;
PRKD1		*	**	10	3.08679	3.636	3.20396	ARFIP1(S132) ;AKT1(T308) ;BAD(S99) ;AKT1(S473) ;AKT1(S473) ;AKT1(S473) ;BAD(S118) ;BAD(S75) ;CFL1(S3) ;HDAC7(S486) ;
MARK1				1	5.16533	4.75712	0	FEZ1(S58) ;
LRRK2				3	3.19808	3.45403	2.55588	AKT1(S473) ;AKT1(S473) ;AKT1(S473) ;
IKBKE				3	3.19808	3.45403	2.55588	AKT1(S473) ;AKT1(S473) ;AKT1(S473) ;
PIM1	***	**		7	3.19232	3.47656	2.4213	SKP2(S72) ;AKT1(S473) ;AKT1(S473) ;AKT1(S473) ;IRS1(S1101) ;BAD(S75) ;HBP1(S380) ;
TBK1	*			4	3.05299	3.34353	2.3908	RPS6KB1(S447) ;AKT1(S473) ;AKT1(S473) ;AKT1(S473) ;
MOS				1	2.89206	2.51243	2.56653	VIM(S459) ;
MYLK	*	***	***	8	2.42868	3.15507	2.35858	MYL12B(T19) ;MYL9(T19) ;MYL12B(T19) ;MYL9(T19) ;MYL12B(T19) ;MYL12B(S20) ;MYL9(T19) ;MYL9(S20) ;
TEC				1	0.0932496	3.78131	3.36876	AKT1(T308) ;
CASK				1	0.0932496	3.78131	3.36876	AKT1(T308) ;
AXL				1	4.01893	3.89219	3.57173	STAT3(Y705) ;AKT1(S473) ;AKT1(S473) ;AKT1(S473) ;
MAP3K8			***	8	-0.0652873	-0.755799	0.0995566	CDK1(T161) ;EIF4EBP1(T70) ;EIF4EBP1(T70) ;EIF4EBP1(T70) ;MAP2K3(S218) ;MAP2K6(S207) ;MAP2K1(S222) ;MAP2K2(S226) ;
CSNK2A2				1	-0.362679	-0.137355	-0.294021	SRPK1(S51) ;
WEE1				1	-0.136123	-0.121798	-0.595701	CDK2(T14) ;
PKMYT1				1	-0.136123	-0.121798	-0.595701	CDK1(T14) ;
MARK3				3	-0.100734	-0.0820329	-0.722653	CDC25C(S216) ;FEZ1(S58) ;MARK3(S601) ;
STK11				1	-0.225314	-0.227863	-0.465426	MARK3(S215) ;
TRPM7				1	-0.41728	-0.279429	-0.242315	TRPM7(S1476) ;
MAPK1	*			55	-0.0497556	-0.17603	-0.807898	EIF4EBP1(T37) ;NUP153(S522) ;MARCKS(S46) ;RPTOR(S863) ;CEP55(S428) ;CEP55(S425) ;RPS6KB1(S447) ;EIF4EBP1(T70) ;ABI1(S183) ;NUP153(T388) ;RBM17(S222) ;CEP55(S428) ;ERF(S161) ;DNM1L(S616) ;DNM1L(S616) ;SLC9A1(T779) ;MTMR2(S58) ;TWIST1(S68) ;PXN(S130) ;FAM103A1(S36) ;PML(S36) ;PML(S36) ;PXN(S130) ;EIF4EBP1(T70) ;EIF4EBP1(S65) ;EIF4EBP1(T70) ;STAT5A(S780) ;NUP153(T369) ;STIM1(S575) ;SLC9A1(S693) ;PKM…
AURKB				24	0.156546	-0.424433	-0.801501	CBX5(S92) ;MKI67(S538) ;CAVIN1(S300) ;AHNAK(T158) ;KIF23(S911) ;DDA1(S33) ;PLEC(T2886) ;RBM14(S618) ;GBF1(S174) ;HSP90AB1(S452) ;LMO7(S300) ;MKI67(S374) ;NUMA1(S1969) ;SSH3(S37) ;NDC80(S69) ;KIF2C(S115) ;NDC80(T49) ;NDC80(S55) ;CDCA8(S219) ;CDCA5(S83) ;HSP90AB1(S255) ;DDX3X(S594) ;DDX3Y(S592) ;MYL12B(S20) ;
PRKCH				1	-1.11126	-0.107815	0.100132	PRKD2(S710) ;
TAF1				1	-0.318484	-0.460708	-0.340972	TAF7(S264) ;
PLK4				2	-0.346517	-0.64712	-0.199775	PCM1(S372) ;PCM1(S372) ;
PRKAA1	**			12	-0.450237	0.0476271	-0.954877	SQSTM1(S294) ;ACACA(S80) ;KLC1(S521) ;KLC1(S521) ;TBC1D1(S237) ;PFKFB3(S461) ;PFKFB2(S466) ;KLC2(S582) ;SNX17(S437) ;YAP1(S61) ;TBC1D1(T596) ;CTTN(T401) ;
MAPK9				3	-0.625641	-0.298627	-0.60109	MARCKS(S46) ;MYC(S62) ;STAT3(S727) ;
MAP2K4				1	-0.628652	-0.411646	-0.623275	RXRA(Y249) ;
BRSK2				1	-0.569511	-0.500679	-0.634265	CDC25C(S216) ;
STK39				3	-0.317876	-0.38746	-1.15374	SLC12A2(T212) ;SLC12A2(T212) ;SLC12A2(T212) ;
OXSR1				3	-0.317876	-0.38746	-1.15374	SLC12A2(T212) ;SLC12A2(T212) ;SLC12A2(T212) ;
MAPK10	*		*	4	-0.722428	-0.430755	-0.746599	MYC(T58) ;MYC(T58) ;MYC(T58) ;MYC(S62) ;
CSNK2A1	****	****	****	62	-0.510073	-0.358851	-1.03524	G3BP1(S149) ;PML(S560) ;CLIP1(S1364) ;SPTBN1(T2159) ;SPTBN1(T2159) ;HMGN1(S89) ;HMGN1(S89) ;EIF2S2(S2) ;MCM2(S40) ;MYH10(T1960) ;MYH10(S1952) ;MYH10(S1956) ;OTUB1(S16) ;MRE11(S649) ;HDAC2(S394) ;HDAC2(S394) ;HDAC2(S394) ;HNRNPC(S260) ;EXOSC9(S392) ;STAT1(S727) ;UIMC1(S44) ;UIMC1(S46) ;PDCD5(S119) ;PDCD5(S119) ;EEF1D(S162) ;ABCF1(S109) ;PPP1R2(S121) ;PPP1R2(S122) ;PPP1R2(S121) ;PPP1R2(S121) ;HSP90…
AKT2				1	0.918201	-2.21035	-0.705962	FLNC(S2233) ;
MELK				3	-1.02822	-0.702304	-0.686436	MELK(S529) ;MELK(S505) ;MELK(S356) ;
PRKAA2				1	-1.18079	-1.25453	-1.01384	ACACA(S80) ;
IKBKB				1	0.0113068	-3.29649	-0.305475	CYLD(S418) ;
CAMK2G				1	-3.80799	-0.0442372	-0.64199	TPD52(S176) ;
PRKCB	**	**	**	6	2.19988	2.49521	1.73835	AKT1(S473) ;AKT1(S473) ;AKT1(S473) ;SHC1(S139) ;STMN1(S38) ;STMN1(S25) ;
ROCK1		*	*	13	2.05795	2.75138	1.5924	ARHGAP35(T1173) ;ARHGAP35(T1173) ;SCRIB(S1378) ;SCRIB(S1508) ;VIM(S72) ;MYL12B(T19) ;MYL9(T19) ;MYL12B(T19) ;MYL9(T19) ;MYL12B(T19) ;MYL12B(S20) ;MYL9(T19) ;MYL9(S20) ;
ALK				1	2.17252	1.898	2.0961	STAT3(Y705) ;
PDPK1				13	1.86025	1.65802	2.30238	PDHA1(S293) ;PDHA2(S291) ;PDHA1(S300) ;PDHA1(S300) ;PDHA1(S232) ;AKT1(T308) ;AKT2(T309) ;AKT3(T305) ;AKT1(S473) ;AKT1(S473) ;AKT1(S473) ;MAP2K1(S222) ;MAP2K2(S226) ;
PKM				2	1.9728	2.05684	1.67191	STAT3(Y705) ;AKT1S1(S202) ;
DAPK3		*	*	4	1.71734	2.23097	1.66777	MYL12B(T19) ;MYL12B(T19) ;MYL12B(T19) ;MYL12B(S20) ;
CIT		*	*	4	1.71734	2.23097	1.66777	MYL9(T19) ;MYL9(T19) ;MYL9(T19) ;MYL9(S20) ;
PAK1	**			19	2.25891	2.142	1.21273	PAK1(S144) ;SLC12A2(T217) ;MORC2(S739) ;ARHGEF2(S886) ;BAD(S99) ;BAD(S134) ;PGAM1(S118) ;NF2(S518) ;BRAF(S446) ;BAD(S118) ;CTNNB1(S675) ;ARHGDIA(S101) ;PXN(S258) ;BAD(S75) ;STMN1(S38) ;MYL9(S20) ;STMN1(S16) ;FLNA(S2152) ;CTTN(S405) ;
CDK1	***	*	***	133	2.45216	1.96061	1.10859	PPP1CA(T320) ;FLNA(S1630) ;PIK3C2A(S259) ;USP24(S2047) ;TOP1(S394) ;RRM2(S20) ;NME1(T94) ;NME2(T94) ;RAD9A(S328) ;RSF1(S1375) ;SSR1(S268) ;SSR1(S268) ;CEP55(S428) ;CEP55(S425) ;NIFK(T238) ;MPLKIP(T120) ;RPS6KB1(S447) ;EIF4EBP1(T70) ;TFPT(S180) ;RB1(S249) ;CREB1(S270) ;SQSTM1(T269) ;OGFR(S378) ;CEP55(S428) ;NCKAP5L(S473) ;CDC25B(S321) ;MCM7(S121) ;ADD1(S355) ;ZC3HC1(S395) ;VIM(S56) ;PALLD(S641) ;D…
RAF1				5	1.95239	2.05157	1.33351	BAD(S99) ;MYC(T8) ;BAD(S118) ;MAP2K1(S222) ;BAD(S75) ;
PRKCI				5	1.95239	2.05157	1.33351	BAD(S99) ;BAD(S118) ;BAD(S75) ;EZH2(T487) ;CDK7(T170) ;
SGK1		**		5	1.40439	2.26775	1.47465	CARHSP1(S52) ;NDRG2(T330) ;NDRG2(S332) ;NDRG1(T328) ;NDRG1(S330) ;
PDK1	***	*		7	2.34677	1.02947	1.68948	PDHA1(S293) ;PDHA2(S291) ;PDHA1(S300) ;PDHA2(S298) ;PDHA1(S300) ;PDHA2(S298) ;PDHA1(S232) ;
FER				2	1.67074	1.54531	1.73846	STAT3(Y705) ;GAB1(Y627) ;
PTK6				2	-0.0551117	2.6083	2.36851	PXN(Y118) ;AKT1(Y315) ;
PRKACA	***		**	47	1.82102	2.4397	0.597388	SPTBN1(T2159) ;SPTBN1(T2159) ;LIPE(S853) ;NDRG1(S330) ;CAMKK1(S475) ;SRC(S17) ;BAD(S99) ;SIK2(S358) ;PDE3B(S318) ;STK26(T178) ;PFKFB3(S461) ;PFKFB2(S466) ;TFAP2A(S239) ;NF2(S518) ;ZFP36L1(S334) ;STMN1(S63) ;PLEC(S4642) ;PLEC(S4642) ;PLEC(S4642) ;ITGA4(S1021) ;DUOX1(S955) ;PDE11A(S117) ;DNAJC5(S10) ;CDK16(S12) ;CDK16(S12) ;PTPN12(S435) ;NF2(S10) ;BAD(S118) ;CTNNB1(S675) ;CDK16(S119) ;VIM(S72) ;VAS…
PDK4	**	**		6	2.17269	0.953108	1.56416	PDHA1(S293) ;PDHA2(S291) ;PDHA1(S300) ;PDHA2(S298) ;PDHA1(S300) ;PDHA2(S298) ;
PDK3	**	**		6	2.17269	0.953108	1.56416	PDHA1(S293) ;PDHA2(S291) ;PDHA1(S300) ;PDHA2(S298) ;PDHA1(S300) ;PDHA2(S298) ;
PDK2	**			6	2.17269	0.953108	1.56416	PDHA1(S293) ;PDHA1(S300) ;PDHA2(S298) ;PDHA1(S300) ;PDHA2(S298) ;PDHA1(S232) ;
VRK1				1	0.0932496	0.132192	4.41437	ATF2(T73) ;
AKT1	***	**		35	2.04561	1.84432	0.701053	PPP1CA(T320) ;CHEK1(S280) ;EMSY(S209) ;CARHSP1(S52) ;MTOR(T2446) ;TSC2(S939) ;NDRG2(S332) ;ZFP36L1(S92) ;BAD(S99) ;PFKFB3(S461) ;PFKFB2(S466) ;HJURP(S486) ;FAM129A(S602) ;FAM129A(S602) ;PEA15(S116) ;PFKFB2(S483) ;STK3(T384) ;NF2(S10) ;EPHA2(S897) ;FLNC(S2233) ;PKM(S37) ;IRS1(S629) ;SLC9A1(S703) ;LMNA(S301) ;TBC1D4(S588) ;PDCD4(S457) ;ZYX(S142) ;PTPN1(S50) ;LMNA(S404) ;FLNA(S2152) ;BCL3(S41) ;TBC1…
PRKCQ		**		5	1.44234	2.02664	1.01045	BAD(S99) ;IRS1(S1101) ;ARHGEF6(S488) ;ARHGEF6(S488) ;BAD(S75) ;
CDK5	**	***		21	1.62805	1.78836	0.920314	PPP1CA(T320) ;RB1(S795) ;RB1(S795) ;CTNNB1(S191) ;CTNNB1(S191) ;VIM(S56) ;DNM1L(S616) ;DNM1L(S616) ;TLN1(S425) ;TLN1(S425) ;HTT(S432) ;HTT(S432) ;ELAVL1(S202) ;PTK2(S910) ;MYC(S62) ;RB1(S811) ;RB1(S811) ;RB1(S807) ;PPP1R2(T73) ;DPYSL3(S522) ;STAT3(S727) ;
CDK2	**	*	*	120	1.84792	1.74446	0.725666	PPP1CA(T320) ;SNRNP70(S226) ;TNKS1BP1(S691) ;TNKS1BP1(S691) ;ORC2(T226) ;CRTC2(S433) ;RRM2(S20) ;RAD9A(S328) ;SF3B1(T426) ;NUMA1(T1776) ;JPT2(S97) ;MKI67(S357) ;CDT1(T29) ;SUPT5H(T791) ;LIG1(T233) ;AKIRIN2(S18) ;RB1(S249) ;GRK2(S670) ;ELF4(T643) ;MCM7(S121) ;LARP1(S774) ;LARP1(S774) ;DNM1L(S616) ;DNM1L(S616) ;SLAIN2(S48) ;CDK7(S164) ;FOXK2(S373) ;FOXK2(S373) ;SF3B1(T211) ;MCM2(S40) ;CENPA(S19) ;L…
PIM3				2	1.41886	1.57003	0.882226	IRS1(S1101) ;BAD(S75) ;
MAP3K12				1	1.14657	1.46787	1.22612	MYL12B(S20) ;
DAPK1				1	1.14657	1.46787	1.22612	MYL12B(S20) ;
CDC42BPA				1	1.14657	1.46787	1.22612	MYL9(S20) ;
CAMK1				1	1.14657	1.46787	1.22612	MYL9(S20) ;
ARAF				4	1.27223	1.57661	0.973443	PTPN11(Y584) ;BAD(S118) ;MAP2K1(S222) ;BAD(S75) ;
CDK4		**		14	1.29394	1.7159	0.791948	DNMT1(S127) ;RB1(S795) ;RB1(S795) ;RB1(S788) ;DNMT1(S127) ;RB1(T373) ;WDR77(T5) ;RB1(T826) ;RB1(S811) ;RB1(S811) ;RB1(S807) ;RB1(S608) ;RBL1(S640) ;RBL1(S640) ;
RPS6KA3				6	1.4604	1.14934	0.821565	CIC(S173) ;BAD(S99) ;EPHA2(S897) ;BAD(S75) ;STAT3(S727) ;STMN1(S16) ;
PRKCE				7	0.61462	1.73772	1.01902	CTNND1(S268) ;PRKD2(S710) ;BAD(S99) ;BAD(S118) ;ADAM17(T735) ;BAD(S75) ;STAT3(S727) ;
MAPK13		**		5	1.30442	1.18554	0.880407	HSF1(S303) ;SQSTM1(T269) ;SQSTM1(S272) ;STMN1(S38) ;STMN1(S25) ;
INSR				4	1.06673	1.49357	0.804115	GAB1(Y627) ;MYL12B(T19) ;MYL12B(T19) ;MYL12B(T19) ;
RPS6KA1	*			11	1.4854	1.28818	0.442945	CHEK1(S280) ;CIC(S173) ;CARHSP1(S52) ;RPTOR(S721) ;NDRG2(S332) ;EPHA2(S897) ;SLC9A1(S703) ;BAD(S75) ;PDCD4(S457) ;FLNA(S2152) ;METTL1(S27) ;
PRKG2				1	1.15657	1.22545	0.812056	PTS(S19) ;
MAPK3	*	*		44	1.82565	0.838609	0.433262	NUP153(S522) ;MARCKS(S46) ;RPTOR(S863) ;ABI1(S183) ;NUP153(T388) ;BAG3(T285) ;BAG3(S289) ;BAG3(S289) ;DNM1L(S616) ;DNM1L(S616) ;LIMA1(S362) ;MTMR2(S58) ;TWIST1(S68) ;PXN(S130) ;PML(S36) ;PML(S36) ;PXN(S130) ;EIF4EBP1(S65) ;STAT5A(S780) ;STAT1(S727) ;NUP153(T369) ;TOP2A(S1213) ;GORASP2(T222) ;NUP153(S338) ;CALD1(S759) ;ADAM17(T735) ;SP3(S73) ;MAPK3(Y204) ;MAPK3(Y204) ;MAPK3(T207) ;BAD(S75) ;NUP153…
CDK9	*		*	10	1.08644	1.40563	0.587211	SUPT5H(T791) ;SUPT5H(T799) ;RB1(S795) ;RB1(S795) ;BORA(S325) ;RB1(S811) ;RB1(S811) ;RB1(S807) ;SUPT5H(S666) ;SUPT5H(S666) ;
MAP3K14				3	0.988607	1.32172	0.764965	MYL12B(T19) ;MYL12B(T19) ;MYL12B(T19) ;
CDK6	***	**		9	1.00475	1.43597	0.610379	RB1(S795) ;RB1(S795) ;RB1(S788) ;PKM(S37) ;RB1(T821) ;RB1(T826) ;RB1(S811) ;RB1(S811) ;RB1(S807) ;
MKNK2				3	1.39954	1.12388	0.22947	PLEC(S4642) ;PLEC(S4642) ;PLEC(S4642) ;
STK38				3	1.15751	1.16792	0.377225	RAB3IP(S288) ;YAP1(S61) ;YAP1(S127) ;
LATS1				3	1.15751	1.16792	0.377225	YAP1(S109) ;YAP1(S61) ;YAP1(S127) ;
BRAF				7	0.576323	0.849293	1.16544	TTK(S281) ;BRAF(T373) ;BAD(S99) ;BAD(S118) ;MAP2K1(S222) ;MAP2K2(S226) ;BAD(S75) ;
PRKCZ	**	*		6	1.23027	1.20715	0.152198	ADD1(S726) ;ADD2(S713) ;YAP1(T110) ;YAP1(S109) ;YAP1(T110) ;CTNNB1(S45) ;
CDK16				1	0.898778	0.833802	0.854503	PRKAR1A(S83) ;
STK3				2	1.01725	0.661794	0.823199	PRKCA(T228) ;YAP1(S127) ;
MAPK14	**			9	0.696913	1.04726	0.708775	HSF1(S303) ;RB1(S249) ;LIMK1(S310) ;TWIST1(S68) ;STAT1(S727) ;EPS15(S796) ;ADAM17(T735) ;STAT3(S727) ;NCOA3(S860) ;
CSNK1D				2	1.0051	0.683881	0.67714	DCK(T72) ;CTNNB1(S45) ;
DYRK2	**			6	1.01432	0.756934	0.55889	EIF4EBP1(S65) ;SF3B1(T434) ;DPYSL3(S522) ;CARHSP1(S41) ;CARHSP1(S30) ;CARHSP1(S32) ;
JAK2			**	5	0.714145	0.0672776	1.33721	STAT3(Y705) ;MAPK1(Y187) ;MAPK1(Y187) ;MAPK3(Y204) ;MAPK3(Y204) ;
UHMK1				3	0.515665	0.918318	0.68196	SF1(S80) ;AKT1(T308) ;STMN1(S38) ;
SRC				1	0.245437	0.564013	-0.00510632	CAV1(Y14) ;G3BP1(Y133) ;PTK2(Y576) ;PDHA1(Y289) ;BCLAF1(Y284) ;MPZL1(Y263) ;GAB1(Y627) ;FUBP1(Y625) ;ANXA2(Y24) ;HNRNPK(Y380) ;PXN(Y88) ;PXN(Y88) ;ZC3H4(Y158) ;SHC1(Y427) ;CAV2(Y19) ;CAV2(Y19) ;
RET			**	7	0.441157	0.0796039	1.58221	PTK2(Y576) ;STAT3(Y705) ;MAPK1(Y187) ;MAPK1(Y187) ;AKT1(Y315) ;MAPK3(Y204) ;MAPK3(Y204) ;
PINK1				1	0.874532	0.572192	0.635002	UBC(S65) ;
MAP2K1		**	**	8	0.62752	-0.0928934	1.49026	MAPK1(Y187) ;MAPK1(T185) ;MAPK1(Y187) ;MAPK3(Y204) ;MAPK3(T202) ;MAPK3(Y204) ;MAPK3(T207) ;GSK3B(Y216) ;
MET				3	0.161513	1.03155	0.751741	PTK2(Y576) ;AKT1(T308) ;SHC1(Y427) ;
IGF1R				3	0.26724	1.45224	0.223092	SIRPA(Y496) ;ANXA2(Y24) ;IRS1(Y632) ;
PAK2				3	0.860863	0.682598	0.359677	VIM(S56) ;NF2(S518) ;MAPK6(S189) ;
STK38L				3	0.869932	0.853581	0.10762	RAB3IP(S288) ;YAP1(S109) ;YAP1(S127) ;
PIM2				1	0.645032	0.906342	0.13646	IRS1(S1101) ;
PRKCD				14	0.731378	0.765887	0.185453	ADD1(S726) ;AKT1(T308) ;DNM1L(S616) ;DNM1L(S616) ;PRKCD(S302) ;CDH1(T790) ;STAT1(S727) ;ADAM17(T735) ;STAT3(S727) ;SQSTM1(S349) ;SQSTM1(S349) ;SQSTM1(S349) ;PRKCD(S645) ;CTTN(S405) ;
PRKD2				1	0.740784	0.592032	0.340363	VASP(S239) ;
MAP3K3				1	0	0	0
LATS2				1	0.668288	0.674297	0.217791	YAP1(S127) ;
MARK2				3	0.710234	0.769853	0.0670883	KIF13B(S1410) ;ARHGEF2(S143) ;FEZ1(S58) ;
PRKCA	*		**	22	0.371484	1.3994	-0.297137	PTPN1(S378) ;ADD1(S726) ;ADD2(S713) ;AKT1(T308) ;PRKD2(S710) ;EIF4G1(S1185) ;EIF4G1(S1185) ;MARCKS(S167) ;MARCKS(S163) ;MARCKS(S167) ;AKT1(S473) ;AKT1(S473) ;AKT1(S473) ;PFKFB3(S461) ;GPSM2(S408) ;PTPN12(S435) ;TUBA1C(S158) ;AFAP1(S277) ;ANXA2(S12) ;MARCKS(S170) ;ADAM17(T735) ;ITGB4(S1494) ;
MAPKAPK2		**	**	12	0.462829	0.669627	0.336172	CDC25C(S216) ;CDC25B(S375) ;TRIM28(S473) ;ZFP36L1(S92) ;AKT1(S473) ;AKT1(S473) ;AKT1(S473) ;PFKFB3(S461) ;PARN(S557) ;ZFP36L1(S54) ;HSPB1(S15) ;ARPC5(S77) ;
BTK				2	0.357077	0.503271	0.595676	CDK16(S12) ;CDK16(S12) ;
MAP2K3				3	0.553175	-0.165884	1.0358	MAP2K3(S218) ;MAPK3(Y204) ;MAPK3(Y204) ;
CSNK1A1	*	*	*	9	0.323737	0.857229	0.209723	FADD(S194) ;YBX1(S176) ;HNRNPC(S260) ;HNRNPC(S253) ;CREB1(S114) ;SQSTM1(S349) ;SQSTM1(S349) ;SQSTM1(S349) ;CTNNB1(S45) ;
TLK1				1	0.244633	0.644931	0.491112	RAD9A(S328) ;
MTOR		**	*	43	0.268797	0.343923	0.767937	EEF2K(S74) ;EEF2K(S72) ;EEF2K(S72) ;EIF4EBP1(T37) ;EIF4EBP1(S44) ;EIF4EBP1(T41) ;EIF4EBP1(S44) ;RPTOR(S859) ;RPTOR(S863) ;EIF4EBP1(T70) ;PATL1(S184) ;PATL1(S179) ;PATL1(S184) ;BAG3(T285) ;BAG3(S289) ;BAG3(S289) ;MAF1(S75) ;AKT1S1(S183) ;LARP1(S774) ;LARP1(S766) ;LARP1(S774) ;SRRM1(T572) ;SRRM1(T574) ;AKT1(S473) ;AKT1(S473) ;AKT1(S473) ;MAF1(S60) ;MAF1(S60) ;MAF1(S60) ;MAF1(S68) ;EIF4EBP1(T70) ;EI…
RPS6KB1				7	0.61613	0.351659	0.36104	NCBP1(T21) ;MTOR(T2446) ;NDRG2(S332) ;IRS1(S270) ;IRS1(S1101) ;URI1(S372) ;CAD(S1859) ;
TGFBR1				1	0.173925	0.816348	0.320526	CFL1(S3) ;
LIMK2				1	0.173925	0.816348	0.320526	CFL1(S3) ;
LIMK1				1	0.173925	0.816348	0.320526	CFL1(S3) ;
PRKCG				2	0.168226	0.496629	0.639063	ARHGEF7(S518) ;ARHGEF7(S518) ;
DYRK1A				4	0.412692	0.407389	0.480825	RCAN1(S167) ;SF3B1(T434) ;CCNL2(S330) ;CCNL2(S369) ;
CAMK4				1	0.579736	0.494014	0.21485	STMN1(S16) ;
CAMK2B				1	0.579736	0.494014	0.21485	STMN1(S16) ;
NLK				2	0.58803	0.443238	0.23681	RPTOR(S863) ;YAP1(S128) ;
CHUK				3	0.754189	0.52829	-0.027867	TRAF4(S426) ;CTNNB1(S37) ;CTNNB1(S45) ;
ULK1				3	0.515665	0.36221	0.368232	RPTOR(S859) ;SF1(S82) ;SMCR8(S492) ;
GTF2F1				2	0.326845	0.297535	0.247974	GTF2F1(S385) ;GSK3B(Y216) ;
PAK4				2	0.350663	0.534981	0.259349	PAK4(S474) ;CTNNB1(S675) ;
AURKA				7	0.190619	0.602314	0.320143	NUMA1(S1887) ;NUMA1(S1991) ;LATS2(S380) ;NUMA1(S1969) ;DLGAP5(S725) ;NDC80(S55) ;TACC3(S558) ;
EIF2AK2				1	0.386466	0.420831	0.2964	EIF2AK2(Y101) ;
PLK1	*			20	0.37963	0.353568	0.28869	RSF1(S1359) ;RSF1(S1359) ;CLIP1(S1364) ;VIM(S56) ;CDC25B(S375) ;FADD(S194) ;ZMYM2(S309) ;MRE11(S649) ;MAP2K1(S222) ;MAP2K2(S226) ;MYC(S62) ;MRE11(S688) ;MRE11(S688) ;ANAPC1(T291) ;ANAPC1(S377) ;ANAPC4(S779) ;SUZ12(S539) ;ANAPC1(S355) ;ANAPC1(S355) ;TP53BP1(S1618) ;
ATR				6	0.487435	0.417359	0.11503	GINS2(S182) ;PRKDC(S2612) ;IRS1(S270) ;HUWE1(S2391) ;GPS1(S474) ;NPM1(S125) ;
HIPK2				6	0.496776	0.474908	0.0393626	KLF3(S250) ;KLF3(S92) ;PML(S36) ;PML(S36) ;HMGA1(S36) ;HMGA1(T53) ;
LMTK2				1	0.251779	0.465495	0.218201	PPP1CA(T320) ;
CDK3				1	0.317698	0.478657	0.126976	RB1(S807) ;
CSNK1E				3	0.294538	0.616162	-0.027867	EIF4EBP1(T41) ;CTNND1(S268) ;CTNNB1(S45) ;
GTF2F1				2	0.326845	0.297535	0.247974	GTF2F1(S385) ;GSK3B(Y216) ;
PRKG1				6	0.453068	0.539799	-0.136716	LIPE(S853) ;GTF2I(S412) ;GTF2I(S784) ;VASP(S239) ;PTS(S19) ;HSPB1(S15) ;
MAP2K2				1	0.319376	-0.095773	0.598021	MAPK3(T202) ;
SRC	**			16	0.245437	0.564013	-0.00510632	CAV1(Y14) ;G3BP1(Y133) ;PTK2(Y576) ;PDHA1(Y289) ;BCLAF1(Y284) ;MPZL1(Y263) ;GAB1(Y627) ;FUBP1(Y625) ;ANXA2(Y24) ;HNRNPK(Y380) ;PXN(Y88) ;PXN(Y88) ;ZC3H4(Y158) ;SHC1(Y427) ;CAV2(Y19) ;CAV2(Y19) ;
PTK2				1	0.0619514	0.397251	0.344223	PTK2(Y576) ;
FGR				1	0.0619514	0.397251	0.344223	PTK2(Y576) ;
BMX				1	0.0619514	0.397251	0.344223	PTK2(Y576) ;
NEK2				1	0.304246	0.209289	0.249749	NPM1(S70) ;
MAPK8		***	*	15	0.614386	0.037736	0.0392494	MARCKS(S46) ;RPTOR(S863) ;CDT1(T29) ;SIRT1(S47) ;TWIST1(S68) ;PXN(S178) ;EIF4ENIF1(S374) ;MYC(S62) ;PML(S403) ;EIF4ENIF1(S587) ;DCP1A(S315) ;EIF4ENIF1(S693) ;STAT3(S727) ;NCOA3(S860) ;CTNNB1(S37) ;
JAK3				1	0.369485	0.223791	0.0853148	ELAVL1(Y200) ;
MAP3K1				1	0.10406	0.184383	0.363108	FADD(S194) ;
MAP2K7				1	0.10406	0.184383	0.363108	FADD(S194) ;
ABL1	**			8	-0.298118	0.52404	0.388946	CAV1(Y14) ;RBM39(Y95) ;PXN(Y118) ;NUMA1(Y1774) ;CRKL(Y207) ;NCK1(Y105) ;RB1(Y805) ;AP2M1(T156) ;
NME1				1	0.159603	0.0867524	0.230341	NME1(S120) ;
MAPK11				3	0.282864	-0.0105173	0.202839	RPTOR(S863) ;HSF1(S303) ;CDC25B(S249) ;
MATK				1	0.210687	0.127869	0.0847997	ENSA(S67) ;
MAPK6				1	0.13811	0.140236	0.0992649	MAPK6(S189) ;
MAPK12				1	-0.127682	0.349088	0.0571622	HSF1(S303) ;
CHEK2				7	-0.0432449	0.352315	-0.0470434	BAIAP2L1(S331) ;CDC25C(S216) ;TRIM28(S473) ;LATS2(S380) ;HIST1H1C(S36) ;CDK11B(S752) ;CHEK2(S260) ;
BUB1				1	0.0748655	0.126877	-0.0183841	CDC20(S41) ;
EGFR		**		6	0.0690725	-0.746966	0.821301	GAB1(Y627) ;EGFR(Y1172) ;FAM129B(Y593) ;FAM129B(Y593) ;FAM129B(Y593) ;FAM129B(Y593) ;
CLK2				1	0.0180855	0.0510584	0.0311599	PTPN1(S50) ;
BCR/ABL				1	-0.0389132	0.193565	-0.0596805	CRKL(Y207) ;
FYN				2	-0.181486	0.0596588	0.185369	CAV1(Y14) ;PXN(Y118) ;
SMG1				2	0.178508	0.0165942	-0.155874	UPF1(S1107) ;UPF1(S1127) ;
ZAP70				0	0	0	0
YES1				0	0	0	0
WNK4				0	0	0	0
WNK2				0	0	0	0
VRK2				0	0	0	0
VRK2				0	0	0	0
ULK3				0	0	0	0
ULK2				0	0	0	0
TYK2				0	0	0	0
TYK2				0	0	0	0
TXK				0	0	0	0
TTK				0	-0.178407	0.0406296	-0.450495	TTK(S824) ;BUB1B(S670) ;
TTBK2				0	0	0	0
TTBK1				0	0	0	0
TRPM7				0	-0.41728	-0.279429	-0.242315	TRPM7(S1476) ;
TP53RK				0	0	0	0
TNNI3K				0	0	0	0
TNNI3K				0	0	0	0
TNK2				0	0	0	0
TLK2				0	0	0	0
TLK2				0	0	0	0
TGM2				0	0	0	0
TGFBR2				0	0	0	0
TEK				0	0	0	0
TEK				0	0	0	0
TAF1				0	-0.318484	-0.460708	-0.340972	TAF7(S264) ;
SYK				0	0	0	0
STK4				0	0	0	0
STK26				0	0	0	0
STK25				0	0	0	0
STK24				0	0	0	0
STK16				0	0	0	0
STK16				0	0	0	0
STK10				0	0	0	0
SRPK2				0	0	0	0
SRPK1				0	0	0	0
SIK3				0	0	0	0
SIK3				0	0	0	0
SGK3				0	0	0	0
RPS6KB2				0	0	0	0
RPS6KA5				0	0	0	0
RPS6KA4				0	0	0	0
RPS6KA2				0	0	0	0
ROCK2				0	0	0	0
RIPK3				0	0	0	0
RIPK2				0	0	0	0
RIPK1				0	0	0	0
RET				0	0.441157	0.0796039	1.58221	PTK2(Y576) ;STAT3(Y705) ;MAPK1(Y187) ;MAPK1(Y187) ;AKT1(Y315) ;MAPK3(Y204) ;MAPK3(Y204) ;
PTK2B				0	0	0	0
PRKX				0	0	0	0
PRKX				0	0	0	0
PRKD3				0	0	0	0
PRKACB				0	0	0	0
PRKACA				0	1.82102	2.4397	0.597388	SPTBN1(T2159) ;SPTBN1(T2159) ;LIPE(S853) ;NDRG1(S330) ;CAMKK1(S475) ;SRC(S17) ;BAD(S99) ;SIK2(S358) ;PDE3B(S318) ;STK26(T178) ;PFKFB3(S461) ;PFKFB2(S466) ;TFAP2A(S239) ;NF2(S518) ;ZFP36L1(S334) ;STMN1(S63) ;PLEC(S4642) ;PLEC(S4642) ;PLEC(S4642) ;ITGA4(S1021) ;DUOX1(S955) ;PDE11A(S117) ;DNAJC5(S10) ;CDK16(S12) ;CDK16(S12) ;PTPN12(S435) ;NF2(S10) ;BAD(S118) ;CTNNB1(S675) ;CDK16(S119) ;VIM(S72) ;VAS…
PRKAA2				0	-1.18079	-1.25453	-1.01384	ACACA(S80) ;
PNCK				0	0	0	0
PLK3				0	0	0	0
PLK2				0	0	0	0
PKN3				0	0	0	0
PKN2				0	0	0	0
PKN1				0	0	0	0
PKDCC				0	0	0	0
PIK3CG				0	0	0	0
PIK3CG				0	0	0	0
PIK3CB				0	0	0	0
PIK3CA				0	0	0	0
PIK3CA				0	0	0	0
PHKG1				0	0	0	0
PGK1				0	0	0	0
PDPK1				0	1.86025	1.65802	2.30238	PDHA1(S293) ;PDHA2(S291) ;PDHA1(S300) ;PDHA1(S300) ;PDHA1(S232) ;AKT1(T308) ;AKT2(T309) ;AKT3(T305) ;AKT1(S473) ;AKT1(S473) ;AKT1(S473) ;MAP2K1(S222) ;MAP2K2(S226) ;
PDGFRB				0	0	0	0
PDGFRA				0	0	0	0
PBK				0	0	0	0
PASK				0	0	0	0
PAK6				0	0	0	0
PAK5				0	0	0	0
PAK3				0	0	0	0
NUAK1				0	0	0	0
NUAK1				0	0	0	0
NTRK2				0	0	0	0
NTRK1				0	0	0	0
NPM/ALK				0	0	0	0
NME2				0	0	0	0
NEK9				0	0	0	0
NEK7				0	0	0	0
NEK2				0	0.304246	0.209289	0.249749	NPM1(S70) ;
NEK11				0	0	0	0
NEK1				0	0	0	0
MYO3A				0	0	0	0
MYLK2				0	0	0	0
MYLK				0	2.42868	3.15507	2.35858	MYL12B(T19) ;MYL9(T19) ;MYL12B(T19) ;MYL9(T19) ;MYL12B(T19) ;MYL12B(S20) ;MYL9(T19) ;MYL9(S20) ;
MST1R				0	0	0	0
MKNK1				0	0	0	0
MET				0	0.161513	1.03155	0.751741	PTK2(Y576) ;AKT1(T308) ;SHC1(Y427) ;
MARK4				0	0	0	0
MARK4				0	0	0	0
MAPKAPK5				0	0	0	0
MAPKAPK2				0	0.462829	0.669627	0.336172	CDC25C(S216) ;CDC25B(S375) ;TRIM28(S473) ;ZFP36L1(S92) ;AKT1(S473) ;AKT1(S473) ;AKT1(S473) ;PFKFB3(S461) ;PARN(S557) ;ZFP36L1(S54) ;HSPB1(S15) ;ARPC5(S77) ;
MAPK7				0	0	0	0
MAPK15				0	0	0	0
MAP4K5				0	0	0	0
MAP4K4				0	0	0	0
MAP4K3				0	0	0	0
MAP4K1				0	0	0	0
MAP4K1				0	0	0	0
MAP3K6				0	0	0	0
MAP3K3				0	0	0	0
MAP3K2				0	0	0	0
MAP3K10				0	0	0	0
MAP2K5				0	0	0	0
LYN				0	0	0	0
LRRK1				0	0	0	0
LCK				0	0	0	0
KSR2				0	0	0	0
KIT				0	0	0	0
KIT				0	0	0	0
KDR				0	0	0	0
JAK1				0	0	0	0
ITK				0	0	0	0
IRAK4				0	0	0	0
ICK				0	0	0	0
HIPK2				0	0.496776	0.474908	0.0393626	KLF3(S250) ;KLF3(S92) ;PML(S36) ;PML(S36) ;HMGA1(S36) ;HMGA1(T53) ;
HIPK1				0	0	0	0
HCK				0	0	0	0
GRK6				0	-0.0706327	-0.0890176	0.0959222	GRK6(T485) ;
GRK4				0	0	0	0
GRK3				0	0	0	0
GRK2				0	0	0	0
GRK1				0	0	0	0
FRK				0	0	0	0
FLT3				0	0	0	0
FLT1				0	0	0	0
FGFR3				0	0	0	0
FGFR3				0	0	0	0
FGFR2				0	0	0	0
FGFR1				0	0	0	0
FES				0	0	0	0
FAM20C				0	0	0	0
ERBB4				0	0	0	0
ERBB2				0	0	0	0
ERBB2				0	0	0	0
EPHB2				0	0	0	0
EPHB2				0	0	0	0
EPHB1				0	0	0	0
EPHA4				0	0	0	0
EPHA2				0	0	0	0
EIF2AK4				0	0	0	0
EIF2AK4				0	0	0	0
EIF2AK3				0	0	0	0
EIF2AK1				0	0	0	0
EEF2K				0	0	0	0
DYRK3				0	0	0	0
DYRK1B				0	0	0	0
DAPK3				0	1.71734	2.23097	1.66777	MYL12B(T19) ;MYL12B(T19) ;MYL12B(T19) ;MYL12B(S20) ;
DAPK1				0	1.14657	1.46787	1.22612	MYL12B(S20) ;
CSNK2B				0	0	0	0
CSNK1G2				0	0	0	0
CSNK1G1				0	0	0	0
CSNK1A1				0	0.323737	0.857229	0.209723	FADD(S194) ;YBX1(S176) ;HNRNPC(S260) ;HNRNPC(S253) ;CREB1(S114) ;SQSTM1(S349) ;SQSTM1(S349) ;SQSTM1(S349) ;CTNNB1(S45) ;
CSK				0	0	0	0
CSF1R				0	0	0	0
CLK4				0	0	0	0
CLK2				0	0.0180855	0.0510584	0.0311599	PTPN1(S50) ;
CDKL5				0	0	0	0
CDK8				0	0	0	0
CDK20				0	0	0	0
CDK19				0	0	0	0
CDK14				0	0	0	0
CDK13				0	0	0	0
CDK12				0	0	0	0
CDK11A				0	0	0	0
CDK11A				0	0	0	0
CDK10				0	0	0	0
CAMKK2				0	0	0	0
CAMKK1				0	0	0	0
CAMK2D				0	0	0	0
CAMK1				0	1.14657	1.46787	1.22612	MYL9(S20) ;
BMPR1B				0	0	0	0
BLVRA				0	0	0	0
BLK				0	0	0	0
BCR				0	0	0	0
BCKDK				0	0	0	0
AURKC				0	0	0	0
AKT3				0	0	0	0
ACVRL1				0	0	0	0
ACVR1B				0	0	0	0
ABL2				0	0	0	0
AAK1				0	0	0	0
SIK2				1	0.109094	0.249146	-0.392358	SIK2(S358) ;
GRK6				1	-0.0706327	-0.0890176	0.0959222	GRK6(T485) ;
GRK5				1	-0.0706327	-0.0890176	0.0959222	GRK5(T485) ;
MAP3K7				1	-0.00232894	-0.267215	0.128794	MAP2K6(S207) ;
MAP3K11				1	-0.00232894	-0.267215	0.128794	MAP2K3(S218) ;
MAP2K6				1	-0.00232894	-0.267215	0.128794	MAP2K6(S207) ;
MAP3K20				1	-0.146858	0.00651966	-0.00135149	CTNNB1(S675) ;
CHEK1	*		*	24	-0.343699	0.00216199	0.197715	GOLGA4(S71) ;TFDP1(S23) ;ADD1(S726) ;ADD2(S713) ;ADD3(S693) ;PROSER2(S43) ;CDC25C(S216) ;WIZ(S1129) ;CLK3(S157) ;TNK1(S502) ;TRIM28(S473) ;RBM14(S618) ;LMO7(S1510) ;CEP170B(S655) ;PRRC2B(S166) ;UIMC1(S627) ;TP53BP1(S1678) ;CCDC6(S244) ;CCDC6(S240) ;CCDC6(S244) ;MAP4(T925) ;NHS(T401) ;TBC1D4(S588) ;DDX24(S82) ;
CDK7	**	**		6	-0.0769588	0.2594	-0.327663	CDK1(T161) ;MCM2(S40) ;MCM2(S139) ;MCM2(S53) ;MCM2(T59) ;CDK11B(T595) ;
NEK6				1	0.158634	-0.172412	-0.149316	STAT3(S727) ;
IRAK1				1	0.158634	-0.172412	-0.149316	STAT3(S727) ;
GSK3B		*		26	0.263174	-0.588657	0.0914675	EIF4EBP1(T37) ;NIFK(T234) ;RPTOR(S859) ;RPTOR(S863) ;HSF1(S303) ;NIFK(S230) ;EIF4EBP1(T70) ;BCLAF1(S531) ;EIF4EBP1(T70) ;EIF4EBP1(S65) ;EIF4EBP1(T70) ;MARK2(S212) ;MYC(T58) ;MYC(T58) ;MYC(T58) ;UNG(T60) ;UNG(T60) ;PPP1R2(T73) ;RPTOR(S877) ;SFPQ(T687) ;SFPQ(T687) ;GSK3B(Y216) ;CLOCK(S427) ;RELB(S573) ;JUNB(T255) ;CTNNB1(S37) ;
MAP3K5				3	-0.00403383	-0.46283	0.223078	MAP2K3(S218) ;MAP2K6(S207) ;DAXX(S176) ;
BRSK1				1	0.0489531	-0.268813	-0.091545	CDC25B(S375) ;
CAMK2A				4	0.232288	-0.583484	-0.0572265	ETS2(S310) ;CD44(S706) ;CD44(S706) ;STMN1(S16) ;
SIK1				1	-0.154653	-0.0950637	-0.170145	NCOR2(T1391) ;
WNK3				1	0.0564606	0.0543693	-0.599881	SLC12A6(T991) ;
WNK1				1	0.0564606	0.0543693	-0.599881	SLC12A6(T991) ;
CDC7				9	-0.0785544	0.263455	-0.734504	MCM2(S40) ;CLSPN(S1147) ;NPM1(S137) ;NCL(T76) ;TOP2A(S1213) ;MFAP1(S116) ;MCM2(S139) ;MCM2(S53) ;NCL(T121) ;
TTK				2	-0.178407	0.0406296	-0.450495	TTK(S824) ;BUB1B(S670) ;
BRD4				1	-0.0898713	-0.193649	-0.314314	BAD(S134) ;
GSK3A		*		11	0.107846	-0.820296	0.10947	NIFK(T234) ;NIFK(S230) ;MYC(T58) ;MYC(T58) ;MYC(T58) ;UNG(T60) ;UNG(T60) ;MAP3K11(S789) ;GSK3A(Y279) ;CTPS1(S571) ;CTNNB1(S37) ;
CLK1				2	-0.204888	-0.304363	-0.154997	RBM17(S222) ;PTPN1(S50) ;
ATM	**			7	-0.575706	-0.155002	0.0603474	PRKDC(S2612) ;BAD(S99) ;NBN(S397) ;RAD50(S635) ;GPS1(S474) ;RAD9A(S272) ;MED1(S953) ;
